# Bacteria are required for regeneration of the *Xenopus* tadpole tail

**DOI:** 10.1101/319939

**Authors:** Thomas F. Bishop, Caroline W. Beck

## Abstract

The impressive regenerative capabilities of amphibians have been studied for over a century. Although we have learnt a great deal about regenerative processes, the factors responsible for the initiation of regeneration have remained elusive. A previous study implicated reactive oxygen species (ROS) and the ROS-generator, NADPH oxidase (Nox), in *Xenopus* tadpole tail regeneration. In this study we suggest that Nox is expressed as a consequence of NF-*κ*B transcription factor activity and that ROS produced by Nox, in turn, help to maintain the activity of NF-*κ*B, forming a positive-feedback loop. Microorganisms were found to be required for regeneration through binding to toll-like receptors (TLR). NF-*κ*B is a downstream component of TLR pathways and its activation through TLR stimulation could jump-start the positive-feedback loop. These findings provide potential targets for the activation of regeneration in non-regenerative animals.
