## Supplementary file S1 for "Bacteria are required for regeneration of the *Xenopus* tadpole tail"

### Sheet: Fig 1
a	0	5	10		<this score sytem uses O for no regeneration, 5 for partial regeneration, and 10 for full regeneration
DMSO 1h	0	4	41
DPI 1h	0	6	38
DMSO 3h	0	2	41
DPI 3h	5	16	23
DMSO 6h	0	6	38
DPI 6h	29	8	8
DMSO 12h	2	10	32
DPI 12h	38	6	1
e	0	0.5	1	2	3	4	5		<this system uses ) for no regenration of the limb, 0.5 if a spike is produced, and 1-5 if digits are regenerated.
St 51	0	0	0	0	0	1	12
St 53	1	0	0	0	4	4	4
St 55	5	0	0	1	4	0	0

### Sheet: Fig 3
a	0	5	10		<this score sytem uses O for no regeneration, 5 for partial regeneration, and 10 for full regeneration
Ctrl	11	7	35
3% H2O2	52	0	0
3% H2O2 + HK E. coli	19	5	25
0.3% H2O2	50	0	0
0.3% H2O2 + HK E. coli	3	3	52
b	0	5	10
Ctrl	3	11	30
H2O2	18	14	16
c	0	5	10
Ctrl	17	23	25
Ctrl + HK E. coli	6	13	44
Gent	32	20	14
Gent + HK E. coli	17	20	30
d	0	5	10
Ctrl	3	7	34
St.35	8	29	58
St.26	9	10	30
St.1	6	17	18
e	0	5	10
Ctrl	48	34	28
LPS	14	32	61
f	0	5	10
EtOH	28	21	18
Prostratin	13	13	37
